# Transcriptome-based identification of long noncoding RNAs (lncRNAs) across the genome of *Anopheles gambiae*

**DOI:** 10.1101/2024.10.02.616138

**Authors:** Jiannong Xu, Kai Hu, Michelle M. Riehle, Vedbar S. Khadka

## Abstract

*Anopheles gambiae* is a primary malaria vector mosquito in Africa. RNA-seq based transcriptome analysis has been widely used to study gene expression underlying mosquito life traits such as development, reproduction, immunity, metabolism, and behavior. While it is well known that long non-coding RNAs (lncRNAs) are expressed ubiquitously in transcriptomes across metazoans, lncRNAs remain relatively underexplored in mosquitoes including their identity, expression profiles, and biological functions. In this study, publicly available RNA-seq datasets were leveraged to identify lncRNAs across diverse contexts, including whole mosquitoes, mosquito cells or tissues including midguts, salivary glands, and hemocytes, as well as under different physiological conditions including sugar-feeding, blood-feeding, bacterial challenges, and *Plasmodium* infections. Across this pool of transcriptomes, 2684 unique lncRNA genes, comprising 4082 transcripts, were identified. Following their identification, these lncRNA genes were integrated into the mosquito transcriptome annotation, which was then used as a reference to analyze both mRNAs and lncRNAs for transcriptional dynamics in different conditions. Like mRNAs, lncRNAs exhibited context-dependent expression patterns. Co-expression networks constructed using weighted gene co-expression network analysis (WGCNA) highlighted the interconnections among lncRNAs and mRNAs. Furthermore, we identified polysome-associated lncRNAs within polysome-captured transcripts, suggesting their involvement in translation regulation and coding capacity for micropeptides. A published ChIP-seq dataset was explored to correlate epigenetic signatures with transcriptional activities of lncRNAs. Overall, our analysis demonstrated that lncRNAs are transcribed alongside mRNAs in various biological contexts. Given their prevalence in the transcriptome, incorporating lncRNAs into transcriptome analyses will enhance our understanding of their functions, shedding light on their regulatory roles in *An. gambiae* biology.
