## Supplementary material for "Transcriptome-based identification of long noncoding RNAs (lncRNAs) across the genome of *Anopheles gambiae*": TableS1

### Sheet: datasets
Table S1. Datasets used in this study
Author	Bioproject	Publication (PMID)	Species	Tissues	Treatment/condition
Emami et al	PRJNA369336	28183997	An. gambiae	whole body	response to a Plasmodium derived isoprenoid precursor
Yan, et al	PRJNA730047	35468918	An. gambiae	hemocytes	bacterial challenges
Vannini, et al	PRJNA239667	24269292	An. gambiae	whole body	3hr post blood meal
Ruiz, et al	PRJNA640953	33987532	An. gambiae	midgut, salivary gland,	Pf infection
Ruiz, et al	PRJNA491506	30616642	An. gambiae	midgut	Pf infection
Reynalds, et al	PRJNA477857	32295874	An. gambiae	cell line	20E responsive transcriptome
Pinheiro-Silva et al	PRJEB8990	26395987	An. coluzzii	salivary gland	Pb infection
Padron, et l	PRJNA238648	25073905	An. gambiae	midgut	Pb and Pf infection
Mead, et al	PRJNA168487	22857387	An. gambiae	midgut	Pf infection, polysome enriched transcripts
Kulkarni, et al	PRJNA691571	33995307, 35397616	An. gambiae	whole body	bacterial priming in diet, bacterial challenge
Jenkins, et al	PRJEB5712	25903279	An. gambiae	larvae, adullt male, adult female	development, life cycle
Hixson, et al	PRJNA789580	35471187	An. gambiae	midgut	midgut transcriptome of naïve gut
Gomez-Diaz, et al	PRJNA256184	25177345	An. gambiae	midgut, salivary gland,	ChIP-seq, naïve condition
