## Supplementary material for "Transcriptome-based identification of long noncoding RNAs (lncRNAs) across the genome of *Anopheles gambiae*": TableS2

### Sheet: primers
	Table S2. Primers for lncRNA verification
	Gene	Forward	Reverse
	lncRNA 6699	CGTTCTCAAACTCTGCCGGA	CCGGCAACTCAACATCATGG
	lncRNA 6486	TTCACGGAGTTTGGTCACGA	GCCGATGTCAGCTCACTGT
	lncRNA 2749	GGG GAA GTT TTC AGC AAC CG	AGC GAT GGA ACC GTC ATT GT
	lncRNA 10068	ATG TCC CCT TCG TTC GTG AC	CAA ATT GTC GGT GGC TTC CC
	lncRNA 365	TTGACCTTCTCATCGCGCTC	CGCGACGACTGTCTGTATGA
	lncRNA 3334	TGG ACG AAG GGG GAC ACT AC	ACT GGC TCT ACG CAC TAC GA
	lncRNA 6244	GTT TCA CAT GCT TTT TCC GGC	AAT GAC GAA AGC ATG CAG GG
AGAP001884	Fumarate hydratase	ACG AAG AAC TGT GTG GTG GG	CTT CGG TCC CAG CAT GTT CT
